# The embryonic transcriptome of *Arabidopsis thaliana*

**DOI:** 10.1101/479584

**Authors:** Falko Hofmann, Michael A. Schon, Michael D. Nodine

## Abstract

Cellular differentiation is associated with changes in transcript populations. Accurate quantification of transcriptomes during development can thus provide global insights into differentiation processes including the fundamental specification and differentiation events operating during plant embryogenesis. However, multiple technical challenges have limited the ability to obtain high quality early embryonic transcriptomes, namely the low amount of RNA obtainable and contamination from surrounding endosperm and seed-coat tissues. We compared the performance of three low-input mRNA sequencing (mRNA-seq) library preparation kits on 0.1 to 5 nanograms (ng) of total RNA isolated from *Arabidopsis thaliana* (Arabidopsis) embryos and identified a low-cost method with superior performance. This mRNA-seq method was then used to profile the transcriptomes of Arabidopsis embryos across eight developmental stages. By comprehensively comparing embryonic and post-embryonic transcriptomes, we found that embryonic transcriptomes do not resemble any other plant tissue we analyzed. Moreover, transcriptome clustering analyses revealed the presence of four distinct phases of embryogenesis which are enriched in specific biological processes. We also compared zygotic embryo transcriptomes with publicly available somatic embryo transcriptomes. Strikingly, we found little resemblance between zygotic embryos and somatic embryos derived from late-staged zygotic embryos suggesting that the molecular basis of somatic and zygotic embryogenesis are distinct from each other. In addition to the biological insights gained from our systematic characterization of the Arabidopsis embryonic transcriptome, we provide a data-rich resource for the community to explore.

**Key Message:** Arabidopsis embryos possess unique transcriptomes relative to other plant tissues including somatic embryos, and can be partitioned into four transcriptional phases with characteristic biological processes.
