## Supplementary material for "The embryonic transcriptome of *Arabidopsis thaliana*"

### Sheet: Sample information
# Online resource by Hofmann, Schon et al. for “The embryonic transcriptome of Arabidopsis thaliana”, correspondence: michael.nodine@gmi.oeaw.ac.at
# Information on all RNA-seq samples analyzed in this study
sample.name	series.accession	GEO.accession	SRA.number	source	tissue.type	tissue.cluster	timepoint	developmental.age	sequencing.type	adapter.trim	input.reads	trimmed.reads	pseudoaligned.reads	percent.aligned	estimated.fraglen
bc_1.5ng	this work	this work	this work	rna_dilution_series	bent_embryo	transition_embryo	dap8	immature_embryo	PE	nextera	13179225	12398878	8432892	0.680133	84.7866
bc_2.5ng	this work	this work	this work	rna_dilution_series	bent_embryo	transition_embryo	dap8	immature_embryo	PE	nextera	12528196	11960600	9631857	0.805299	95.4254
bc_3.5ng	this work	this work	this work	rna_dilution_series	bent_embryo	transition_embryo	dap8	immature_embryo	PE	nextera	14465872	13838303	11552331	0.834808	94.8272
bc_1.1ng	this work	this work	this work	rna_dilution_series	bent_embryo	transition_embryo	dap8	immature_embryo	PE	nextera	16707320	15613501	9558659	0.612205	75.912
bc_2.1ng	this work	this work	this work	rna_dilution_series	bent_embryo	transition_embryo	dap8	immature_embryo	PE	nextera	15150418	14464168	11194187	0.773925	104.839
bc_3.1ng	this work	this work	this work	rna_dilution_series	bent_embryo	transition_embryo	dap8	immature_embryo	PE	nextera	14467506	13893090	11448694	0.824057	88.254
bc_1.500pg	this work	this work	this work	rna_dilution_series	bent_embryo	transition_embryo	dap8	immature_embryo	PE	nextera	13458263	12348159	7185637	0.58192	90.0521
bc_2.500pg	this work	this work	this work	rna_dilution_series	bent_embryo	transition_embryo	dap8	immature_embryo	PE	nextera	19258094	18763056	5912729	0.315126	120.258
bc_3.500pg	this work	this work	this work	rna_dilution_series	bent_embryo	transition_embryo	dap8	immature_embryo	PE	nextera	14770936	14372178	5574045	0.387836	105.542
bc_1.100pg	this work	this work	this work	rna_dilution_series	bent_embryo	transition_embryo	dap8	immature_embryo	PE	nextera	13131863	12522346	7587831	0.605943	97.2825
bc_2.100pg	this work	this work	this work	rna_dilution_series	bent_embryo	transition_embryo	dap8	immature_embryo	PE	nextera	13750383	13012924	7800193	0.599419	112.6
bc_3.100pg	this work	this work	this work	rna_dilution_series	bent_embryo	transition_embryo	dap8	immature_embryo	PE	nextera	1719479	1641483	1021484	0.622293	106.094
smarter.5ng	this work	this work	this work	rna_dilution_series	bent_embryo	transition_embryo	dap8	immature_embryo	PE	none	14846632	14480358	11870862	0.819791	167.211
smarter.1ng	this work	this work	this work	rna_dilution_series	bent_embryo	transition_embryo	dap8	immature_embryo	PE	none	4346749	4191022	3785186	0.903165	174.329
smarter.500pg	this work	this work	this work	rna_dilution_series	bent_embryo	transition_embryo	dap8	immature_embryo	PE	none	10615811	10264522	8577160	0.835612	168.467
smarter.100pg	this work	this work	this work	rna_dilution_series	bent_embryo	transition_embryo	dap8	immature_embryo	PE	none	10305817	9967625	7533388	0.755786	171.429
smarter.50pg	this work	this work	this work	rna_dilution_series	bent_embryo	transition_embryo	dap8	immature_embryo	PE	none	5306675	5040755	2325110	0.461262	154.206
ovation.5ng	this work	this work	this work	rna_dilution_series	bent_embryo	transition_embryo	dap8	immature_embryo	PE	none	6743567	6704437	3825128	0.570537	160.075
ovation.1ng	this work	this work	this work	rna_dilution_series	bent_embryo	transition_embryo	dap8	immature_embryo	PE	none	12184013	12100076	6826729	0.564189	152.939
ovation.500pg	this work	this work	this work	rna_dilution_series	bent_embryo	transition_embryo	dap8	immature_embryo	PE	none	10360319	10247634	5848747	0.570741	164.664
ovation.100pg	this work	this work	this work	rna_dilution_series	bent_embryo	transition_embryo	dap8	immature_embryo	PE	none	14730561	14465060	8278611	0.572318	157.138
ovation.50pg	this work	this work	this work	rna_dilution_series	bent_embryo	transition_embryo	dap8	immature_embryo	PE	none	14933939	14510531	8537892	0.588393	156.837
pg_1	this work	this work	this work	embryo_time_series	preglobular_embryo	pre_cotyledon_embryo	dap2	immature_embryo	PE	nextera	31163095	29078002	24653936	0.847855	74.8571
pg_2	this work	this work	this work	embryo_time_series	preglobular_embryo	pre_cotyledon_embryo	dap2	immature_embryo	PE	nextera	35458979	32830098	26692250	0.813042	78.0707
pg_3	this work	this work	this work	embryo_time_series	preglobular_embryo	pre_cotyledon_embryo	dap2	immature_embryo	PE	nextera	37165059	34426506	27116335	0.787659	73.0736
gl_1	this work	this work	this work	embryo_time_series	globular_embryo	pre_cotyledon_embryo	dap3	immature_embryo	PE	nextera	29223214	27358441	24791913	0.906189	70.2439
gl_2	this work	this work	this work	embryo_time_series	globular_embryo	pre_cotyledon_embryo	dap3	immature_embryo	PE	nextera	34361421	32751061	29576184	0.90306	81.0122
gl_3	this work	this work	this work	embryo_time_series	globular_embryo	pre_cotyledon_embryo	dap3	immature_embryo	PE	nextera	20752605	19679655	17769462	0.902936	71.995
eh_1	this work	this work	this work	embryo_time_series	heart_embryo	transition_embryo	dap4	immature_embryo	PE	nextera	37115105	35163150	30109903	0.856291	74.0059
eh_2	this work	this work	this work	embryo_time_series	heart_embryo	transition_embryo	dap4	immature_embryo	PE	nextera	41103338	38708375	35807605	0.925061	70.3891
eh_3	this work	this work	this work	embryo_time_series	heart_embryo	transition_embryo	dap4	immature_embryo	PE	nextera	38389404	36333979	32129644	0.884286	77.6547
lh_1	this work	this work	this work	embryo_time_series	heart_embryo	transition_embryo	dap5	immature_embryo	PE	nextera	31785080	30477878	27914889	0.915907	73.3824
lh_2	this work	this work	this work	embryo_time_series	heart_embryo	transition_embryo	dap5	immature_embryo	PE	nextera	32038367	30873441	28234019	0.914508	81.0481
lh_3	this work	this work	this work	embryo_time_series	heart_embryo	transition_embryo	dap5	immature_embryo	PE	nextera	28739533	27517985	25352067	0.921291	79.3194
et_1	this work	this work	this work	embryo_time_series	torpedo_embryo	transition_embryo	dap6	immature_embryo	PE	nextera	26095071	24322560	22157904	0.911002	71.2986
et_2	this work	this work	this work	embryo_time_series	torpedo_embryo	transition_embryo	dap6	immature_embryo	PE	nextera	30469408	28584132	26682001	0.933455	70.921
et_3	this work	this work	this work	embryo_time_series	torpedo_embryo	transition_embryo	dap6	immature_embryo	PE	nextera	29825220	27703135	25046804	0.904114	70.3933
lt_1	this work	this work	this work	embryo_time_series	torpedo_embryo	transition_embryo	dap7	immature_embryo	PE	nextera	22624590	21391060	19242866	0.899575	70.5587
lt_2	this work	this work	this work	embryo_time_series	torpedo_embryo	transition_embryo	dap7	immature_embryo	PE	nextera	22067690	20986667	18873711	0.899319	74.7912
lt_3	this work	this work	this work	embryo_time_series	torpedo_embryo	transition_embryo	dap7	immature_embryo	PE	nextera	21200799	20022052	18153975	0.906699	73.0252
bc_1	this work	this work	this work	embryo_time_series	bent_embryo	transition_embryo	dap9	immature_embryo	PE	nextera	56476671	52882884	32765019	0.619577	84.7866
bc_2	this work	this work	this work	embryo_time_series	bent_embryo	transition_embryo	dap9	immature_embryo	PE	nextera	60687091	58200748	34538966	0.593445	95.4254
bc_3	this work	this work	this work	embryo_time_series	bent_embryo	transition_embryo	dap9	immature_embryo	PE	nextera	45423793	43745054	29596554	0.676569	94.8272
mg_1	this work	this work	this work	embryo_time_series	green_embryo	mature_green_embryo	dap11	late_embryo	PE	nextera	25402161	23875936	20993024	0.879254	70.2919
mg_2	this work	this work	this work	embryo_time_series	green_embryo	mature_green_embryo	dap11	late_embryo	PE	nextera	27412956	26152406	23334233	0.89224	65.8671
mg_3	this work	this work	this work	embryo_time_series	green_embryo	mature_green_embryo	dap11	late_embryo	PE	nextera	27236632	25417657	22821921	0.897877	65.5374
ColxCvi_2cell	GSE33713	GSM833228	SRX105707	nodine_2012	preglobular_embryo	pre_cotyledon_embryo	dap1	immature_embryo	SE	CAAGCAGAAGACGGCATACGA	35417281	32770272	7146799	0.218088	200
CvixCol_2cell	GSE33713	GSM833229	SRX105708	nodine_2012	preglobular_embryo	pre_cotyledon_embryo	dap1	immature_embryo	SE	CAAGCAGAAGACGGCATACGA	33410806	30330934	6189101	0.204052	200
ColxCvi_8cell	GSE33713	GSM833230	SRX105709	nodine_2012	preglobular_embryo	pre_cotyledon_embryo	dap2	immature_embryo	SE	CAAGCAGAAGACGGCATACGA	35535355	31981453	6872378	0.214886	200
CvixCol_8cell	GSE33713	GSM833231	SRX105710	nodine_2012	preglobular_embryo	pre_cotyledon_embryo	dap2	immature_embryo	SE	CAAGCAGAAGACGGCATACGA	34320868	32150449	7218706	0.224529	200
ColxCvi_32cell	GSE33713	GSM833232	SRX105711	nodine_2012	globular_embryo	pre_cotyledon_embryo	dap3	immature_embryo	SE	CAAGCAGAAGACGGCATACGA	38539815	37236141	9180218	0.246541	200
CvixCol_32cell	GSE33713	GSM833233	SRX105712	nodine_2012	globular_embryo	pre_cotyledon_embryo	dap3	immature_embryo	SE	CAAGCAGAAGACGGCATACGA	35579678	34083076	8367363	0.245499	200
embryo_dap7_1	GSE74692	GSM1930276	SRX1418372	schneider_2015	torpedo_embryo	transition_embryo	dap7	immature_embryo	PE	none	21527590	21524659	20520908	0.953367	141.309
embryo_dap7_2	GSE74692	GSM1930277	SRX1418373	schneider_2015	torpedo_embryo	transition_embryo	dap7	immature_embryo	PE	none	19866194	19865695	19618888	0.987576	158.071
embryo_dap7_3	GSE74692	GSM1930278	SRX1418374	schneider_2015	torpedo_embryo	transition_embryo	dap7	immature_embryo	PE	none	23357079	23354060	22970105	0.983559	140.974
embryo_dap8_1	GSE74692	GSM1930279	SRX1418375	schneider_2015	bent_embryo	transition_embryo	dap8	immature_embryo	PE	none	56168252	56166773	51458482	0.916173	156.124
embryo_dap8_2	GSE74692	GSM1930280	SRX1418376	schneider_2015	bent_embryo	transition_embryo	dap8	immature_embryo	PE	none	18415720	18412984	18160380	0.986281	156.732
embryo_dap8_3	GSE74692	GSM1930281	SRX1418377	schneider_2015	bent_embryo	transition_embryo	dap8	immature_embryo	PE	none	16620222	16618675	16453031	0.990033	162.13
embryo_dap10_1	GSE74692	GSM1930282	SRX1418378	schneider_2015	green_embryo	mature_green_embryo	dap10	late_embryo	PE	none	33685990	33684198	33154622	0.984278	144.409
embryo_dap10_2	GSE74692	GSM1930283	SRX1418379	schneider_2015	green_embryo	mature_green_embryo	dap10	late_embryo	PE	none	20235918	20234435	19969186	0.986891	139.262
embryo_dap10_3	GSE74692	GSM1930284	SRX1418380	schneider_2015	green_embryo	mature_green_embryo	dap10	late_embryo	PE	none	29635684	29634504	29246008	0.98689	157.381
embryo_dap12_1	GSE74692	GSM1930285	SRX1418381	schneider_2015	green_embryo	mature_green_embryo	dap12	late_embryo	PE	none	24951200	24951147	23828694	0.955014	170.861
embryo_dap12_2	GSE74692	GSM1930286	SRX1418382	schneider_2015	green_embryo	mature_green_embryo	dap12	late_embryo	PE	none	31605640	31604695	31341217	0.991663	152.754
embryo_dap12_3	GSE74692	GSM1930287	SRX1418383	schneider_2015	green_embryo	mature_green_embryo	dap12	late_embryo	PE	none	24703332	24701706	23920520	0.968375	122.788
embryo_dap13_1	GSE74692	GSM1930288	SRX1418384	schneider_2015	green_embryo	mature_green_embryo	dap13	late_embryo	PE	none	26580816	26579767	26312716	0.989953	146.588
embryo_dap13_2	GSE74692	GSM1930289	SRX1418385	schneider_2015	green_embryo	mature_green_embryo	dap13	late_embryo	PE	none	29807940	29806432	29488611	0.989337	143.735
embryo_dap13_3	GSE74692	GSM1930290	SRX1418386	schneider_2015	green_embryo	mature_green_embryo	dap13	late_embryo	PE	none	33134012	33132555	32787474	0.989585	135.374
embryo_dap15_1	GSE74692	GSM1930291	SRX1418387	schneider_2015	postgreen_embryo	dry_seed	dap15	late_embryo	PE	none	26079876	26078971	25775449	0.988361	169.015
embryo_dap15_2	GSE74692	GSM1930292	SRX1418388	schneider_2015	postgreen_embryo	dry_seed	dap15	late_embryo	PE	none	33165585	33164527	32651160	0.984521	141.203
embryo_dap15_3	GSE74692	GSM1930293	SRX1418389	schneider_2015	postgreen_embryo	dry_seed	dap15	late_embryo	PE	none	24972404	24970507	24679465	0.988345	147.031
embryo_dap17_1	GSE74692	GSM1930294	SRX1418390	schneider_2015	postgreen_embryo	dry_seed	dap17	late_embryo	PE	none	33082367	33080975	32630587	0.986385	146.274
embryo_dap17_2	GSE74692	GSM1930295	SRX1418391	schneider_2015	postgreen_embryo	dry_seed	dap17	late_embryo	PE	none	29020783	29019230	28527973	0.983071	120.666
floralbud_fs12_SS2_1	GSE98553	GSM2599105	SRX2784054	lutzmayer_2017	inflorescence	flower	mat	flowering	PE	nextera	20422354	20116219	10102519	0.502208	120.706
floralbud_fs12_SS2_2	GSE98553	GSM2599106	SRX2784055	lutzmayer_2017	inflorescence	flower	mat	flowering	PE	nextera	17835481	17170053	9687439	0.564206	95.4813
leaf_SS2_1	GSE98553	GSM2599103	SRX2784052	lutzmayer_2017	leaf	leaf_at_flowering	mat	flowering	PE	nextera	16362296	15212059	10586534	0.69593	71.8674
leaf_SS2_2	GSE98553	GSM2599104	SRX2784053	lutzmayer_2017	leaf	leaf_at_flowering	mat	flowering	PE	nextera	15242160	14850589	9469858	0.637676	71.8415
floralbud_fs12_SS2_3	GSE112869	GSM3090183	SAMN08897827	schon_2018	inflorescence	flower	mat	flowering	SE	nextera	26714548	26631945	20752247	0.779224	200
floralbud_fs12_SS2_4	GSE112869	GSM3090184	SAMN08897826	schon_2018	inflorescence	flower	mat	flowering	SE	nextera	24104566	23950488	16750404	0.699376	200
floralbud_fs12_SS2_5	GSE112869	GSM3090185	SAMN08897825	schon_2018	inflorescence	flower	mat	flowering	SE	nextera	24626064	24518218	19256991	0.785416	200
somatic_embryo_5d	E-MTAB-2403	NA	ERS426826	wickramasuriya_2015	somatic_embryo	somatic_embryo	dap14	cultured	PE	truseq	36941252	36913631	35964364	0.974284	173.491
somatic_embryo_10d	E-MTAB-2403	NA	ERS426827	wickramasuriya_2015	somatic_embryo	somatic_embryo	dap19	cultured	PE	truseq	106104350	106041785	102170234	0.96349	164.067
somatic_embryo_15d	E-MTAB-2403	NA	ERS426828	wickramasuriya_2015	somatic_embryo	somatic_embryo	dap24	cultured	PE	truseq	69955311	69908301	66871383	0.956559	168.507
callus_neg_1	PRJNA422138	NA	SRX3466470	magnani_2017_somatic_embryo	callus	callus	dap38	cultured	PE	none	2307292	2307108	2000443	0.867078	177.427
callus_neg_2	PRJNA422138	NA	SRX3466469	magnani_2017_somatic_embryo	callus	callus	dap38	cultured	PE	none	2369444	2369216	2049769	0.865168	176.716
callus_lec1_1	PRJNA422138	NA	SRX3466468	magnani_2017_somatic_embryo	callus	callus	dap38	cultured	PE	none	7435951	7435061	5949346	0.800174	173.399
callus_lec1_2	PRJNA422138	NA	SRX3466467	magnani_2017_somatic_embryo	callus	callus	dap38	cultured	PE	none	6822752	6821879	5337714	0.78244	175.974
seed0g_dai0_rep1	PRJNA314076	NA	SRX1796162	klepikova_2016	dry_seed	dry_seed	dai0	senescence	SE	truseq	26702121	26699304	24968593	0.935178	200
seed0g_dai0_rep2	PRJNA314076	NA	SRX1796772	klepikova_2016	dry_seed	dry_seed	dai0	senescence	SE	truseq	27508132	27505178	25903109	0.941754	200
seed1g_dai1_rep1	PRJNA314076	NA	SRX1796178	klepikova_2016	germinating_seed	germinating_seed	dai1	germination	SE	truseq	38057923	38042096	30105191	0.791365	200
seed1g_dai1_rep2	PRJNA314076	NA	SRX1796773	klepikova_2016	germinating_seed	germinating_seed	dai1	germination	SE	truseq	47349634	47337905	38990719	0.823668	200
seed2g_dai2_rep1	PRJNA314076	NA	SRX1796183	klepikova_2016	germinating_seed	germinating_seed	dai2	germination	SE	truseq	25250971	25250073	23554465	0.932847	200
seed2g_dai2_rep2	PRJNA314076	NA	SRX1796774	klepikova_2016	germinating_seed	germinating_seed	dai2	germination	SE	truseq	39285871	39285135	36859962	0.938267	200
seed3g_dai3_rep1	PRJNA314076	NA	SRX1796187	klepikova_2016	germinating_seed	germinating_seed	dai3	germination	SE	truseq	25956210	25955594	24094251	0.928287	200
seed3g_dai3_rep2	PRJNA314076	NA	SRX1796775	klepikova_2016	germinating_seed	germinating_seed	dai3	germination	SE	truseq	29638232	29637249	26377664	0.890017	200
cot_dag1_rep1	PRJNA314076	NA	SRX1795648	klepikova_2016	cotyledon	vegetative_leaf	dag1	seedling	SE	truseq	24442988	24442403	23507705	0.961759	200
cot_dag1_rep2	PRJNA314076	NA	SRX1796254	klepikova_2016	cotyledon	vegetative_leaf	dag1	seedling	SE	truseq	24707254	24706500	23595296	0.955024	200
hycot_dag1_rep1	PRJNA314076	NA	SRX1795639	klepikova_2016	hypocotyl	vegetative_leaf	dag1	seedling	SE	truseq	24701397	24669285	22351494	0.906045	200
hycot_dag1_rep2	PRJNA314076	NA	SRX1796252	klepikova_2016	hypocotyl	vegetative_leaf	dag1	seedling	SE	truseq	25939856	25883026	22255606	0.859853	200
root_dag1_rep1	PRJNA314076	NA	SRX1795652	klepikova_2016	root	root	dag1	seedling	SE	truseq	24136620	24125881	22815435	0.945683	200
root_dag1_rep2	PRJNA314076	NA	SRX1796256	klepikova_2016	root	root	dag1	seedling	SE	truseq	25681023	25680605	24457512	0.952373	200
root_dag7_rep1	PRJNA314076	NA	SRX1795720	klepikova_2016	root	root	dag7	pre_flowering	SE	truseq	25220183	25209835	23189215	0.919848	200
root_dag7_rep2	PRJNA314076	NA	SRX1796260	klepikova_2016	root	root	dag7	pre_flowering	SE	truseq	24251789	24250343	22606371	0.932208	200
rootapex_dag7_rep1	PRJNA314076	NA	SRX1795653	klepikova_2016	root	root	dag7	pre_flowering	SE	truseq	24777217	24771575	23630690	0.953944	200
rootapex_dag7_rep2	PRJNA314076	NA	SRX1796257	klepikova_2016	root	root	dag7	pre_flowering	SE	truseq	24347968	24346009	23219823	0.953742	200
sam_dag1_rep1	PRJNA314076	NA	SRX1795641	klepikova_2016	shoot_apex	shoot_apical_meristem	dag1	seedling	SE	truseq	43514556	43477661	27916435	0.642087	200
sam_dag1_rep2	PRJNA314076	NA	SRX1796253	klepikova_2016	shoot_apex	shoot_apical_meristem	dag1	seedling	SE	truseq	47892406	47861690	36828043	0.769468	200
sam_dag7_rep1	PRJNA268115	NA	SRX765602	klepikova_2015	shoot_apex	shoot_apical_meristem	dag7	pre_flowering	SE	truseq	71495129	71493138	62837646	0.878933	200
sam_dag8_rep1	PRJNA268115	NA	SRX765948	klepikova_2015	shoot_apex	shoot_apical_meristem	dag8	pre_flowering	SE	truseq	59304831	59301140	56019631	0.944664	200
sam_dag9_rep1	PRJNA268115	NA	SRX767119	klepikova_2015	shoot_apex	shoot_apical_meristem	dag9	pre_flowering	SE	truseq	51840261	51830632	45376193	0.875471	200
sam_dag9_rep2	PRJNA268115	NA	SRX1068195	klepikova_2015	shoot_apex	shoot_apical_meristem	dag9	pre_flowering	SE	truseq	39417774	39411257	34409943	0.873099	200
sam_dag10_rep1	PRJNA268115	NA	SRX767120	klepikova_2015	shoot_apex	shoot_apical_meristem	dag10	pre_flowering	SE	truseq	44969326	44964567	40391139	0.898288	200
sam_dag10_rep2	PRJNA268115	NA	SRX1034780	klepikova_2015	shoot_apex	shoot_apical_meristem	dag10	pre_flowering	SE	truseq	42225694	42183749	38338262	0.90884	200
sam_dag11_rep1	PRJNA268115	NA	SRX767121	klepikova_2015	shoot_apex	shoot_apical_meristem	dag11	pre_flowering	SE	truseq	80124430	80099722	67714460	0.845377	200
sam_dag11_rep2	PRJNA268115	NA	SRX1034786	klepikova_2015	shoot_apex	shoot_apical_meristem	dag11	pre_flowering	SE	truseq	55460120	55433258	50551515	0.911935	200
sam_dag12_rep1	PRJNA268115	NA	SRX767126	klepikova_2015	shoot_apex	shoot_apical_meristem	dag12	pre_flowering	SE	truseq	49211472	49207174	40328284	0.819561	200
sam_dag12_rep2	PRJNA268115	NA	SRX1068202	klepikova_2015	shoot_apex	shoot_apical_meristem	dag12	pre_flowering	SE	truseq	49409102	49403388	45628120	0.923583	200
sam_dag13_rep1	PRJNA268115	NA	SRX793167	klepikova_2015	shoot_apex	shoot_apical_meristem	dag13	pre_flowering	SE	truseq	46545705	46545132	39184312	0.841856	200
sam_dag13_rep2	PRJNA268115	NA	SRX1034787	klepikova_2015	shoot_apex	shoot_apical_meristem	dag13	pre_flowering	SE	truseq	45238276	45236386	42220518	0.933331	200
sam_dag14_rep1	PRJNA268115	NA	SRX793171	klepikova_2015	shoot_apex	shoot_apical_meristem	dag14	pre_flowering	SE	truseq	54092695	54089776	42694118	0.78932	200
sam_dag15_rep1	PRJNA268115	NA	SRX793172	klepikova_2015	shoot_apex	nascent_tissue	dag15	pre_flowering	SE	truseq	47795905	47793867	45733075	0.956882	200
sam_dag16_rep1	PRJNA268115	NA	SRX793269	klepikova_2015	shoot_apex	nascent_tissue	dag16	pre_flowering	SE	truseq	45248381	45246565	43195309	0.954665	200
petiole_dag7_rep1	PRJNA314076	NA	SRX1795729	klepikova_2016	petiole	nascent_tissue	dag7	pre_flowering	SE	truseq	33202776	33201515	29162022	0.878334	200
petiole_dag7_rep2	PRJNA314076	NA	SRX1796262	klepikova_2016	petiole	nascent_tissue	dag7	pre_flowering	SE	truseq	31843474	31841740	27802455	0.873145	200
petiole_dag9_rep1	PRJNA314076	NA	SRX1795738	klepikova_2016	petiole	nascent_tissue	dag9	pre_flowering	SE	truseq	24944580	24943873	23616901	0.946802	200
petiole_dag9_rep2	PRJNA314076	NA	SRX1796276	klepikova_2016	petiole	nascent_tissue	dag9	pre_flowering	SE	truseq	25048896	25048297	23989450	0.957728	200
petiole_dag12_rep1	PRJNA314076	NA	SRX1795741	klepikova_2016	petiole	vegetative_leaf	dag12	pre_flowering	SE	truseq	26103420	26102770	24899456	0.953901	200
petiole_dag12_rep2	PRJNA314076	NA	SRX1796278	klepikova_2016	petiole	vegetative_leaf	dag12	pre_flowering	SE	truseq	24569949	24569150	23438108	0.953965	200
petiole_mat_rep1	PRJNA314076	NA	SRX1795746	klepikova_2016	petiole	leaf_at_flowering	mat	flowering	SE	truseq	22822490	22821988	21674037	0.9497	200
petiole_mat_rep2	PRJNA314076	NA	SRX1796281	klepikova_2016	petiole	leaf_at_flowering	mat	flowering	SE	truseq	28212423	28211815	26742413	0.947915	200
petiole_sen_rep1	PRJNA314076	NA	SRX1795751	klepikova_2016	petiole	senescent_tissue	sen	senescence	SE	truseq	24932863	24932509	23656924	0.948838	200
petiole_sen_rep2	PRJNA314076	NA	SRX1796285	klepikova_2016	petiole	senescent_tissue	sen	senescence	SE	truseq	27739221	27738881	25683713	0.92591	200
blade_dag7_rep1	PRJNA314076	NA	SRX1795734	klepikova_2016	leaf_blade	nascent_tissue	dag7	pre_flowering	SE	truseq	23581358	23579999	22169062	0.940164	200
blade_dag7_rep2	PRJNA314076	NA	SRX1796275	klepikova_2016	leaf_blade	nascent_tissue	dag7	pre_flowering	SE	truseq	28807193	28806207	27378888	0.950451	200
blade_dag9_rep1	PRJNA314076	NA	SRX1795740	klepikova_2016	leaf_blade	vegetative_leaf	dag9	pre_flowering	SE	truseq	33340975	33340354	31876914	0.956106	200
blade_dag9_rep2	PRJNA314076	NA	SRX1796277	klepikova_2016	leaf_blade	vegetative_leaf	dag9	pre_flowering	SE	truseq	23126617	23126220	22171481	0.958716	200
blade_dag12_rep1	PRJNA314076	NA	SRX1795744	klepikova_2016	leaf_blade	vegetative_leaf	dag12	pre_flowering	SE	truseq	25075794	25075116	24020010	0.957922	200
blade_dag12_rep2	PRJNA314076	NA	SRX1796280	klepikova_2016	leaf_blade	vegetative_leaf	dag12	pre_flowering	SE	truseq	24332850	24332171	23369771	0.960447	200
blade_mat_rep1	PRJNA314076	NA	SRX1795749	klepikova_2016	leaf_blade	leaf_at_flowering	mat	flowering	SE	truseq	26993753	26993144	23201309	0.859526	200
blade_mat_rep2	PRJNA314076	NA	SRX1796283	klepikova_2016	leaf_blade	leaf_at_flowering	mat	flowering	SE	truseq	26667125	26666579	23128124	0.867308	200
leafvein_dag12_rep1	PRJNA314076	NA	SRX1795742	klepikova_2016	leaf_vein	vegetative_leaf	dag12	pre_flowering	SE	truseq	26650575	26649906	25429969	0.954224	200
leafvein_dag12_rep2	PRJNA314076	NA	SRX1796279	klepikova_2016	leaf_vein	vegetative_leaf	dag12	pre_flowering	SE	truseq	22738637	22738136	21760274	0.956995	200
leafvein_mat_rep1	PRJNA314076	NA	SRX1795748	klepikova_2016	leaf_vein	leaf_at_flowering	mat	flowering	SE	truseq	25009652	25009161	22138392	0.885211	200
leafvein_mat_rep2	PRJNA314076	NA	SRX1796282	klepikova_2016	leaf_vein	leaf_at_flowering	mat	flowering	SE	truseq	25343154	25342468	22167437	0.874715	200
leafvein_sen_rep1	PRJNA314076	NA	SRX1795756	klepikova_2016	leaf_vein	senescent_tissue	sen	senescence	SE	truseq	26367808	26364298	24449297	0.927364	200
leafvein_sen_rep2	PRJNA314076	NA	SRX1796286	klepikova_2016	leaf_vein	senescent_tissue	sen	senescence	SE	truseq	27393460	27392334	23908513	0.872818	200
leaf_mat_rep1	PRJNA314076	NA	SRX1795750	klepikova_2016	leaf	leaf_at_flowering	mat	flowering	SE	truseq	25661062	25660369	24352078	0.949015	200
leaf_mat_rep2	PRJNA314076	NA	SRX1796284	klepikova_2016	leaf	leaf_at_flowering	mat	flowering	SE	truseq	27114340	27113673	25501388	0.940536	200
internode_mat_rep1	PRJNA314076	NA	SRX1795972	klepikova_2016	internode	vegetative_leaf	mat	flowering	SE	truseq	24020644	24019860	22571845	0.939716	200
internode_mat_rep2	PRJNA314076	NA	SRX1796751	klepikova_2016	internode	vegetative_leaf	mat	flowering	SE	truseq	23678087	23677239	22250686	0.93975	200
internode_sen_rep1	PRJNA314076	NA	SRX1796199	klepikova_2016	internode	senescent_tissue	sen	senescence	SE	truseq	27479913	27477858	23749167	0.864302	200
internode_sen_rep2	PRJNA314076	NA	SRX1796779	klepikova_2016	internode	senescent_tissue	sen	senescence	SE	truseq	31153367	31152611	27870655	0.894649	200
pedicel_mat_rep1	PRJNA314076	NA	SRX1795961	klepikova_2016	pedicel	nascent_tissue	mat	flowering	SE	truseq	23954061	23953577	21067835	0.879528	200
pedicel_mat_rep2	PRJNA314076	NA	SRX1796749	klepikova_2016	pedicel	nascent_tissue	mat	flowering	SE	truseq	32365293	32364441	28507742	0.880835	200
floraxis_mat_rep1	PRJNA314076	NA	SRX1795967	klepikova_2016	floraxis	nascent_tissue	mat	flowering	SE	truseq	24331374	24331074	23261856	0.956055	200
floraxis_mat_rep2	PRJNA314076	NA	SRX1796750	klepikova_2016	floraxis	nascent_tissue	mat	flowering	SE	truseq	22794246	22793512	21745564	0.954024	200
inflor_mat_rep1	PRJNA314076	NA	SRX1795958	klepikova_2016	inflorescence	nascent_tissue	mat	flowering	SE	truseq	25449614	25449148	22338095	0.877754	200
inflor_mat_rep2	PRJNA314076	NA	SRX1796748	klepikova_2016	inflorescence	nascent_tissue	mat	flowering	SE	truseq	25907952	25907519	22576131	0.871412	200
flower15to18_fs8_rep1	PRJNA314076	NA	SRX1795956	klepikova_2016	flower	nascent_tissue	fs8	pre_anthesis	SE	truseq	29278619	29277677	22754973	0.777212	200
flower15to18_fs8_rep2	PRJNA314076	NA	SRX1796747	klepikova_2016	flower	nascent_tissue	fs8	pre_anthesis	SE	truseq	23084718	23083636	20156316	0.873186	200
flower12to14_fs9_rep1	PRJNA314076	NA	SRX1795955	klepikova_2016	flower	flower	fs9	pre_anthesis	SE	truseq	27220444	27219876	23893163	0.877784	200
flower12to14_fs9_rep2	PRJNA314076	NA	SRX1796746	klepikova_2016	flower	flower	fs9	pre_anthesis	SE	truseq	25081651	25080838	22232243	0.886423	200
flower9to11_fs10_rep1	PRJNA314076	NA	SRX1795953	klepikova_2016	flower	flower	fs10	pre_anthesis	SE	truseq	27036642	27036143	25737327	0.95196	200
flower9to11_fs10_rep2	PRJNA314076	NA	SRX1796745	klepikova_2016	flower	flower	fs10	pre_anthesis	SE	truseq	26980183	26979669	25756032	0.954646	200
flower6to8_fs11_rep1	PRJNA314076	NA	SRX1795952	klepikova_2016	flower	flower	fs11	pre_anthesis	SE	truseq	24764437	24762745	21531036	0.869493	200
flower6to8_fs11_rep2	PRJNA314076	NA	SRX1796744	klepikova_2016	flower	flower	fs11	pre_anthesis	SE	truseq	22800172	22799393	20052030	0.879498	200
flower5_fs12_rep1	PRJNA314076	NA	SRX1795938	klepikova_2016	flower	flower	fs12	pre_anthesis	SE	truseq	24164042	24161202	21311088	0.882038	200
flower5_fs12_rep2	PRJNA314076	NA	SRX1796743	klepikova_2016	flower	flower	fs12	pre_anthesis	SE	truseq	27000035	26997773	23751842	0.87977	200
flower4_fs12_rep1	PRJNA314076	NA	SRX1795883	klepikova_2016	flower	flower	fs12	pre_anthesis	SE	truseq	22742417	22738033	20071275	0.882718	200
flower4_fs12_rep2	PRJNA314076	NA	SRX1796742	klepikova_2016	flower	flower	fs12	pre_anthesis	SE	truseq	24209991	24207663	21557651	0.89053	200
flower3_fs13_rep1	PRJNA314076	NA	SRX1795871	klepikova_2016	flower	flower	fs13	anthesis	SE	truseq	26110725	26103802	22872168	0.876201	200
flower3_fs13_rep2	PRJNA314076	NA	SRX1796741	klepikova_2016	flower	flower	fs13	anthesis	SE	truseq	25770439	25764254	22645716	0.878959	200
flower2_fs14_rep1	PRJNA314076	NA	SRX1795861	klepikova_2016	flower	flower	fs14	anthesis	SE	truseq	23804000	23801301	20998074	0.882224	200
flower2_fs14_rep2	PRJNA314076	NA	SRX1796740	klepikova_2016	flower	flower	fs14	anthesis	SE	truseq	25683398	25679764	22526252	0.877199	200
flower1_fs15_rep1	PRJNA314076	NA	SRX1795852	klepikova_2016	flower	flower	fs15	anthesis	SE	truseq	26478336	26475585	24410478	0.922	200
flower1_fs15_rep2	PRJNA314076	NA	SRX1796739	klepikova_2016	flower	flower	fs15	anthesis	SE	truseq	25006134	25003504	23612370	0.944362	200
sepal_fs9_rep1	PRJNA314076	NA	SRX1795837	klepikova_2016	sepal	nascent_tissue	fs9	pre_anthesis	SE	truseq	24982868	24981899	22736117	0.910104	200
sepal_fs9_rep2	PRJNA314076	NA	SRX1796738	klepikova_2016	sepal	nascent_tissue	fs9	pre_anthesis	SE	truseq	22974555	22973906	21313666	0.927734	200
sepal_fs13_rep1	PRJNA314076	NA	SRX1795803	klepikova_2016	sepal	leaf_at_flowering	fs13	anthesis	SE	truseq	23765968	23765083	22134808	0.9314	200
sepal_fs13_rep2	PRJNA314076	NA	SRX1796735	klepikova_2016	sepal	leaf_at_flowering	fs13	anthesis	SE	truseq	26724325	26723486	25245660	0.944699	200
petal_fs13_rep2	PRJNA314076	NA	SRX1796734	klepikova_2016	petal	flower	fs13	anthesis	SE	truseq	26067649	26066978	25130779	0.964085	200
petal_fs13_rep1	PRJNA314076	NA	SRX1795791	klepikova_2016	petal	flower	fs13	anthesis	SE	truseq	23989491	23988808	22896090	0.954449	200
filament_fs13_rep1	PRJNA314076	NA	SRX1795783	klepikova_2016	filament	flower	fs13	anthesis	SE	truseq	30866223	30858983	28042570	0.908733	200
filament_fs13_rep2	PRJNA314076	NA	SRX1796733	klepikova_2016	filament	flower	fs13	anthesis	SE	truseq	34800570	34795297	31382586	0.90192	200
anther_fs9_rep1	PRJNA314076	NA	SRX1795824	klepikova_2016	immature_anther	flower	fs9	pre_anthesis	SE	truseq	28651462	28650695	24619211	0.859288	200
anther_fs9_rep2	PRJNA314076	NA	SRX1796737	klepikova_2016	immature_anther	flower	fs9	pre_anthesis	SE	truseq	30312963	30312106	27062628	0.892799	200
anther_fs13_rep1	PRJNA314076	NA	SRX1795774	klepikova_2016	mature_anther	mature_anther	fs13	anthesis	SE	truseq	23196621	23185967	22134336	0.954644	200
anther_fs13_rep2	PRJNA314076	NA	SRX1796718	klepikova_2016	mature_anther	mature_anther	fs13	anthesis	SE	truseq	23641476	23630113	22620645	0.95728	200
anther_fs15_rep1	PRJNA314076	NA	SRX1795762	klepikova_2016	mature_anther	mature_anther	fs15	anthesis	SE	truseq	23453425	23444863	22153596	0.944923	200
anther_fs15_rep2	PRJNA314076	NA	SRX1796716	klepikova_2016	mature_anther	mature_anther	fs15	anthesis	SE	truseq	28694663	28683331	27086192	0.944318	200
stigma_fs11_rep1	PRJNA314076	NA	SRX1796146	klepikova_2016	stigma	flower	fs11	pre_anthesis	SE	truseq	32241806	32239908	26719997	0.828786	200
stigma_fs11_rep2	PRJNA314076	NA	SRX1796770	klepikova_2016	stigma	flower	fs11	pre_anthesis	SE	truseq	29323393	29322300	24174159	0.824429	200
pistil_fs9_rep1	PRJNA314076	NA	SRX1795814	klepikova_2016	pistil	nascent_tissue	fs9	pre_anthesis	SE	truseq	25631418	25629642	23861746	0.931021	200
pistil_fs9_rep2	PRJNA314076	NA	SRX1796736	klepikova_2016	pistil	nascent_tissue	fs9	pre_anthesis	SE	truseq	26235190	26234735	23873614	0.91	200
pistil_fs13_rep1	PRJNA314076	NA	SRX1795769	klepikova_2016	pistil	nascent_tissue	fs13	anthesis	SE	truseq	23783835	23783031	22306282	0.937907	200
pistil_fs13_rep2	PRJNA314076	NA	SRX1796717	klepikova_2016	pistil	nascent_tissue	fs13	anthesis	SE	truseq	26701833	26701144	25497324	0.954915	200
silique8o_fs17_rep1	PRJNA314076	NA	SRX1796030	klepikova_2016	silique_whole	fruit	dap1	post_anthesis	SE	truseq	30873096	30871540	26114528	0.845909	200
silique8o_fs17_rep2	PRJNA314076	NA	SRX1796763	klepikova_2016	silique_whole	fruit	dap1	post_anthesis	SE	truseq	32037525	32036003	26563663	0.829182	200
silique6o_fs17_rep1	PRJNA314076	NA	SRX1795998	klepikova_2016	silique_whole	fruit	dap2	post_anthesis	SE	truseq	28165339	28163269	23701331	0.841569	200
silique6o_fs17_rep2	PRJNA314076	NA	SRX1796760	klepikova_2016	silique_whole	fruit	dap2	post_anthesis	SE	truseq	30613183	30610513	25252004	0.824945	200
silique4o_fs17_rep1	PRJNA314076	NA	SRX1795994	klepikova_2016	silique_whole	fruit	dap3	post_anthesis	SE	truseq	28536850	28535630	24151419	0.84636	200
silique4o_fs17_rep2	PRJNA314076	NA	SRX1796757	klepikova_2016	silique_whole	fruit	dap3	post_anthesis	SE	truseq	26095216	26094273	21011061	0.805198	200
silique2o_fs17_rep1	PRJNA314076	NA	SRX1795976	klepikova_2016	silique_whole	fruit	dap4	post_anthesis	SE	truseq	29934960	29932449	25031472	0.836265	200
silique2o_fs17_rep2	PRJNA314076	NA	SRX1796754	klepikova_2016	silique_whole	fruit	dap4	post_anthesis	SE	truseq	36001924	35999054	30883658	0.857902	200
silique_sen_rep1	PRJNA314076	NA	SRX1796196	klepikova_2016	silique_whole	dry_seed	sen	senescence	SE	truseq	25629144	25628570	23032047	0.898686	200
silique_sen_rep2	PRJNA314076	NA	SRX1796778	klepikova_2016	silique_whole	dry_seed	sen	senescence	SE	truseq	27101453	27100486	24270365	0.895569	200
carpel_fs11_rep1	PRJNA314076	NA	SRX1796153	klepikova_2016	carpel	nascent_tissue	fs11	pre_anthesis	SE	truseq	30441905	30440271	27421847	0.900841	200
carpel_fs11_rep2	PRJNA314076	NA	SRX1796771	klepikova_2016	carpel	nascent_tissue	fs11	pre_anthesis	SE	truseq	24338272	24337716	21841245	0.897424	200
silpod7o_fs17_rep1	PRJNA314076	NA	SRX1796018	klepikova_2016	silique_pod	fruit	dap1	post_anthesis	SE	truseq	31230858	31230318	26078929	0.835052	200
silpod7o_fs17_rep2	PRJNA314076	NA	SRX1796762	klepikova_2016	silique_pod	fruit	dap1	post_anthesis	SE	truseq	27032146	27031449	23704562	0.876925	200
silpod5o_fs17_rep1	PRJNA314076	NA	SRX1795997	klepikova_2016	silique_pod	fruit	dap2	post_anthesis	SE	truseq	27915428	27914174	24236171	0.868239	200
silpod5o_fs17_rep2	PRJNA314076	NA	SRX1796759	klepikova_2016	silique_pod	fruit	dap2	post_anthesis	SE	truseq	29172477	29170167	25080889	0.859813	200
silpod3o_fs17_rep1	PRJNA314076	NA	SRX1795987	klepikova_2016	silique_pod	fruit	dap3	post_anthesis	SE	truseq	32012167	32010688	26858398	0.839045	200
silpod3o_fs17_rep2	PRJNA314076	NA	SRX1796756	klepikova_2016	silique_pod	fruit	dap3	post_anthesis	SE	truseq	34255917	34243382	27909203	0.815025	200
silpod1o_fs17_rep1	PRJNA314076	NA	SRX1795974	klepikova_2016	silique_pod	fruit	dap4	post_anthesis	SE	truseq	30255239	30252129	26003458	0.859558	200
silpod1o_fs17_rep2	PRJNA314076	NA	SRX1796753	klepikova_2016	silique_pod	fruit	dap4	post_anthesis	SE	truseq	31377951	31376790	26666646	0.849884	200
silpod_sen_rep1	PRJNA314076	NA	SRX1796193	klepikova_2016	silique_pod	senescent_tissue	sen	senescence	SE	truseq	23922809	23921601	22536581	0.942102	200
silpod_sen_rep2	PRJNA314076	NA	SRX1796777	klepikova_2016	silique_pod	senescent_tissue	sen	senescence	SE	truseq	28437902	28436381	26695369	0.938775	200
ovule_fs11_rep1	PRJNA314076	NA	SRX1796089	klepikova_2016	ovule	immature_seed	fs11	pre_anthesis	SE	truseq	27002720	27002185	23569525	0.872875	200
ovule_fs11_rep2	PRJNA314076	NA	SRX1796769	klepikova_2016	ovule	immature_seed	fs11	pre_anthesis	SE	truseq	27224049	27223073	23311236	0.856304	200
seed5y_fs15_rep1	PRJNA314076	NA	SRX1796085	klepikova_2016	immature_seed	immature_seed	fs15	anthesis	SE	truseq	26085742	26077396	22654185	0.868729	200
seed5y_fs15_rep2	PRJNA314076	NA	SRX1796768	klepikova_2016	immature_seed	immature_seed	fs15	anthesis	SE	truseq	26371619	26368413	23382128	0.886748	200
seed4y_fs15_rep1	PRJNA314076	NA	SRX1796073	klepikova_2016	immature_seed	immature_seed	fs15	anthesis	SE	truseq	27335625	27334660	24947102	0.912655	200
seed4y_fs15_rep2	PRJNA314076	NA	SRX1796767	klepikova_2016	immature_seed	immature_seed	fs15	anthesis	SE	truseq	30268464	30266799	27363288	0.904069	200
seed3y_fs16_rep1	PRJNA314076	NA	SRX1796065	klepikova_2016	immature_seed	immature_seed	dap0	post_anthesis	SE	truseq	27491378	27489529	24545843	0.892916	200
seed3y_fs16_rep2	PRJNA314076	NA	SRX1796766	klepikova_2016	immature_seed	immature_seed	dap0	post_anthesis	SE	truseq	28440448	28433069	26488211	0.931599	200
seed2y_fs16_rep1	PRJNA314076	NA	SRX1796053	klepikova_2016	immature_seed	immature_seed	dap0	post_anthesis	SE	truseq	28131139	28089761	23021021	0.819552	200
seed2y_fs16_rep2	PRJNA314076	NA	SRX1796765	klepikova_2016	immature_seed	immature_seed	dap0	post_anthesis	SE	truseq	25628150	25625462	23453262	0.915233	200
seed1y_fs17_rep1	PRJNA314076	NA	SRX1796042	klepikova_2016	immature_seed	immature_seed	dap1	post_anthesis	SE	truseq	25576292	25573548	22815473	0.892151	200
seed1y_fs17_rep2	PRJNA314076	NA	SRX1796764	klepikova_2016	immature_seed	immature_seed	dap1	post_anthesis	SE	truseq	27266024	27262356	24070426	0.882918	200
seed7o_fs17_rep1	PRJNA314076	NA	SRX1796004	klepikova_2016	immature_seed	immature_seed	dap1	post_anthesis	SE	truseq	36358952	36357529	27975956	0.769468	200
seed7o_fs17_rep2	PRJNA314076	NA	SRX1796761	klepikova_2016	immature_seed	immature_seed	dap1	post_anthesis	SE	truseq	33873818	33872749	27256375	0.80467	200
seed5o_fs17_rep1	PRJNA314076	NA	SRX1795996	klepikova_2016	immature_seed	immature_seed	dap2	post_anthesis	SE	truseq	35342896	35332978	25994335	0.735696	200
seed5o_fs17_rep2	PRJNA314076	NA	SRX1796758	klepikova_2016	immature_seed	immature_seed	dap2	post_anthesis	SE	truseq	34050503	34048947	26131295	0.767463	200
seed3o_fs17_rep1	PRJNA314076	NA	SRX1795980	klepikova_2016	immature_seed	immature_seed	dap3	post_anthesis	SE	truseq	32319064	32317210	24792091	0.767148	200
seed3o_fs17_rep2	PRJNA314076	NA	SRX1796755	klepikova_2016	immature_seed	immature_seed	dap3	post_anthesis	SE	truseq	39525451	39494298	25419318	0.64362	200
seed1o_fs17_rep1	PRJNA314076	NA	SRX1795973	klepikova_2016	immature_seed	immature_seed	dap4	post_anthesis	SE	truseq	33496354	33489352	25322865	0.756147	200
seed1o_fs17_rep2	PRJNA314076	NA	SRX1796752	klepikova_2016	immature_seed	immature_seed	dap4	post_anthesis	SE	truseq	30273141	30270485	23903016	0.789648	200
seed_sen_rep1	PRJNA314076	NA	SRX1796188	klepikova_2016	dry_seed	dry_seed	sen	senescence	SE	truseq	55799976	55636926	35882479	0.64494	200
seed_sen_rep2	PRJNA314076	NA	SRX1796776	klepikova_2016	dry_seed	dry_seed	sen	senescence	SE	truseq	32421241	32420123	28829945	0.889261	200
